# Restoring glucose homeostasis with stomach-derived human insulin-secreting organoids

**DOI:** 10.1101/2022.12.15.520488

**Authors:** Xiaofeng Huang, Wei Gu, Jiaoyue Zhang, Ying Lan, Jonathan L. Colarusso, Sanlan Li, Christoph Pertl, Jiaqi Lu, Hyunkee Kim, Jian Zhu, Jean Sévigny, Qiao Zhou

**Affiliations:** Division of Regenerative Medicine & Ansary Stem Cell Institute, Department of Medicine, Weill Cornell Medicine, 1300 York Avenue, New York, NY 10065, USA; Département de Microbiologie-Infectiologie et d’immunologie, Faculté de Médecine, Université Laval, Québec City, QC G1V 0A6, Canada

## Abstract

Gut stem cells are accessible by biopsy and propagate robustly in culture, offering an invaluable resource for autologous cell therapies. Insulin-producing cells can be induced in mouse gut, but it has not been possible to generate abundant and durable insulin-secreting cells from human gut tissues to evaluate their potential as a cell therapy for diabetes. Here we describe a protocol to differentiate cultured human gastric stem cells (hGSCs) into pancreatic islet-like organoids containing gastric insulin-secreting (GINS) cells that resemble β-cells in molecular hallmarks and function. Sequential activation of the inducing factors NGN3 and PDX1-MAFA led hGSCs onto a novel differentiation path, including a SOX4^High^ endocrine and Galanin^High^ GINS precursor, before adopting β-cell identity, at efficiencies close to 70%. GINS organoids acquired glucose-stimulated insulin secretion in 10 days and restored glucose homeostasis for over 100 days in diabetic mice after transplantation, providing proof of concept for a new approach to treat diabetes.

---

Gut stem cells are highly proliferative and power the weekly self-renewal of the gut mucosal lining^1–3^. Harvested from biopsies, human gut stem cells can be propagated in culture as organoids or primary cell lines over many generations, providing abundant tissues for potential autologous transplantation therapies^4–6^. Gut stem cells produce gut-specific tissues, including hormone-secreting enteroendocrine cells (EECs). Rare insulin expressing EECs have been reported in fetal human small intestine^7^. Whether such cells secret insulin is unknown, but their presence suggests an intrinsic permissiveness for insulin production in the fetal if not postnatal intestine. Prior to this discovery, it was shown that suppressing FoxO1 could activate insulin in murine intestinal EECs^8^ and that pancreatic endocrine-like cells could be generated from putative human endocrine progenitors^9^. We also reported that co-expression of the endocrine regulator NEUROG3 (also known as NGN3) and pancreatic β-cell regulators PDX1 and MAFA could induce insulin-secreting cells from murine intestine and stomach^10,11^. However, the same approaches yielded few insulin producers from human gut organoids^11,12^.

Generating functional insulin-secreting cells has tremendous therapeutic value, offering treatments for insulin-dependent diabetes, including the autoimmune type 1 diabetes^13–18^. An attractive feature of using gut stem cells to make β-cell mimics is the ease of establishing autologous organoids from biopsies, which can enable mass production and personalized therapies. Aside from the current technical inability to differentiate gut stem cells into functional β-like cells at sufficient efficiency, a significant unknown factor is the documented short lifespans of gut cells in vivo, numbering in days to several weeks^19,20^. This raises the concern as to whether insulin-secreting cells made from human gut tissues will be sufficiently stable and durable as an engraftable therapeutic.

In this study, we developed a robust 3-step protocol to induce cultured hGSCs from multiple donors to differentiate into islet-like organoids at high efficiency, containing approximately 70% β-like cells and other islet-like endocrine populations. GINS organoids exhibited glucose responsiveness 10 days after induction. They were stable upon transplantation for as long as we tracked them (6 months), secreted human insulin and reversed diabetes in mice. No proliferative cells were detected in transplanted GINS organoids whereas hGSCs perished upon engraftment. GINS organoids thus possess favorable attributes as a potential transplantable therapeutic. We further characterized the novel differentiation path leading from hGSCs to GINS organoids with single cell RNA-sequencing (scRNA-seq). This study establishes a promising approach to procuring autologous human insulin producers for diabetes treatment.
