## Supplemental Table 2 for "Restoring glucose homeostasis with stomach-derived human insulin-secreting organoids"

### Sheet: Sheet1
Supplemental Table 2. Taqman assay list for qPCR
Gene Target	Assay Number
ABCC8	Hs01093752_m1
ACTB	Hs01060665_g1
G6PC2	Hs01549773_m1
GCG	Hs01031536_m1
GCK	Hs01564555_m1
GHRL	Hs01074053_m1
INS	Hs00355773_m1
INSM1	Hs00357871_s1
ISL1	Hs00158126_m1
KCNJ11	Hs00265026_s1
NKX2-2	Hs00159616_m1
NKX6-1	Hs00232355_m1
RFX6	Hs00941591_m1
PAX4	Hs00173014_m1
PAX6	Hs01088114_m1
PDX1	Hs00236830_m1
SLC30A8	Hs00545183_m1
SST	Hs00356144_m1
