## Supplemental Table 3 for "Restoring glucose homeostasis with stomach-derived human insulin-secreting organoids"

### Sheet: Sheet1
Supplemental Table 3. Cell type signature gene sets
Gastric signature	b-cell signature
APLP1	AACS
AZGP1	AARS1
CA9	ABAT
CDKN1C	ABCA5
CHIA	ABCC8
CST3	ABCG1
CXCL17	ABHD10
DCXR	ABHD3
EEF2	ABR
ELAPOR1	ABR
ELL2	ABR
ENAH	ABRACL
FMOD	AC099548.2
FNDC3B	AC099548.2
FTH1	ACAT1
FTL	ACLY
GLUL	ACVR1
GPER1	ACVR1B
GPRC5C	ACVR1C
HMGCS2	ADCYAP1
IER2	ADH5
IGFBP2	ADM
IL33	ADRA2A
IRX2	AFF1
ITIH5	AFF4
ITLN1	AGTPBP1
JUN	AHCTF1
LEPR	AKAP11
LINC00261	AKT3
LIPF	AKT3
MECOM	AKTIP
METTL7A	ALCAM
MT1F	ALDOC
MT1G	ALG2
MT1X	ALKBH5
MT2A	AMPD2
NEDD4L	ANKH
NR2F2	ANKMY2
P4HB	ANKRD12
PABPC4	ANKRD65
PDIA2	ANO5
PGA5	ANP32B
PGC	ANP32E
PLIN5	AP1AR
PRDX4	AP3B1
RPLP1	APC
SEC62	APCDD1L-DT
SLC12A2	APPL1
SOX4	APPL2
SSR4	ARFGEF2
TMED6	ARG2
TMEM97	ARHGAP35
TSC22D1	ARHGAP5
UGT2B15	ARHGEF3
XBP1	ARHGEF9
XYLT2	ARL4D
ABCC3	ARL6IP5
ABCC5	ARL8B
ABHD2	ARMCX3
ABLIM1	ARPP19
ACTB	ASAP1
ACTG1	ASH1L
ACTN4	ATF6
AGR2	ATG3
AHNAK	ATP1B2
AKR1B10	ATP2A3
AKR1C1	ATP6V0A1
AKR1C2	ATP6V0E2
AKR1C3	ATP6V1A
ALDH2	ATP6V1B2
ALDH3A1	ATP6V1C1
ALDH3A2	ATP6V1D
ANG	ATP6V1E1
ANXA10	ATP6V1G1
ARPC1A	ATP8A1
BCAS1	ATRNL1
BLVRB	ATRX
CA2	ATXN2
CALM2	AZI2
CAPG	BAG3
CAPN5	BBS2
CAPN8	BBX
CAPN9	BCL2L2
CAST	BCL9
CBR1	BEX1
CCND1	BEX2
CD2AP	BEX4
CD63	BHLHE41
CEACAM5	BLOC1S2
CES2	BMP5
CFL1	BNIP3
CLDN18	BNIP3L
CLIC1	BRD7
CLTB	BRI3
CMBL	BTBD1
COX8A	BTBD3
CRIP1	BTF3L4
CSTB	BTG3
CTNNA1	BTG3
CTSE	C11orf1
CYP2C18	C12orf76
CYP2S1	C14orf132
CYP3A5	C15orf61
CYSTM1	C16orf72
DDX60	C1D
DSC2	C1orf43
DYNLL1	C21orf91
EFHD2	C2CD5
EFNB2	C2orf69
ETNK1	C4orf3
FA2H	CABP7
FAM120A	CACNA1D
FBLIM1	CACNA1H
FCGBP	CACNA2D1
FHL2	CACYBP
FLNB	CADM1
FOXA2	CADPS
FOXQ1	CAMK2N1
FSIP2	CAMLG
FXYD3	CANX
GALE	CANX
GALNT6	CAPN13
GKN1	CAPN7
GKN2	CASC3
GPX2	CASR
GSN	CBX4
GSTP1	CBX7
HPGD	CCNI
HSPB1	CCSER2
ID1	CCT4
IFI27	CD200
IL1R2	CDC37L1
IL1RN	CDC42BPA
ITGB4	CDC42EP3
JPT1	CDC5L
JUP	CDCP1
KDELR2	CDIP1
KLF3	CDIP1
KLF4	CDK5R1
KRT18	CDK6
KRT19	CDKN1A
KRT8	CDKN1C
LGALS3	CDKN1C
LGALS4	CDV3
LGALS9C	CEBPG
LINC01133	CELF4
LMNA	CENPC
LMO7	CERK
MAL2	CFAP36
MANF	CFL2
MAPK3	CHD7
MGLL	CHD9
MGST3	CHL1
MUC1	CHN1
MUCL3	CIRBP
NET1	CISD2
NQO1	CLASP2
PERP	CLCN3
PFN1	CLCN4
PHGR1	CLGN
PLA2G10	CLIP1
PLAC8	CLIP4
PLXNB2	CLTA
PRDX1	CLTC
PSCA	CMTM8
PTGR1	CNBP
RAB27A	CNP
RAB27B	CNRIP1
RAC1	COBLL1
RALA	COMMD9
RASSF6	COPRS
RBM47	COPS2
REG4	COPS7A
REP15	COX7A2L
RHOA	CPD
RNASE1	CPEB4
S100A11	CRACD
S100A14	CREB3L2
S100A16	CREBL2
S100A6	CREBRF
S100P	CRMP1
SFN	CSDE1
SH3BGRL2	CYFIP2
SH3BGRL3	CYP2U1
SLC44A1	CYYR1
SLC44A2	DARS1
SLC5A5	DBI
SLC7A8	DDIT3
SLC9A1	DDR1
SMPD3	DDR1
SOSTDC1	DDR1
SPINK1	DDR1
SPINT2	DDR1
SPTSSB	DDR1
SULT1C2	DDR1
SYTL2	DDX24
TACSTD2	DDX24
TAGLN2	DDX3Y
TCEAL9	DENND5B
TCF7L2	DGKD
TENT5A	DGKD
TESC	DGKE
TFF1	DHRS2
TFF2	DHRS7
TMEM54	DICER1
TMSB4X	DIP2C
TPM1	DLGAP4
TPM4	DLK1
TRNP1	DMXL2
TSPAN1	DNAH5
TSPAN3	DNAJB1
TSPAN8	DNAJB9
TST	DNAJC12
TXN	DNAJC3
UGDH	DNAJC6
VAMP8	DOCK10
VILL	DPP6
VSIG1	DPYSL2
VSIG2	DSP
YWHAZ	DST
ZBTB7C	DSTYK
AC008397.1	DTX3
ACIN1	DYNC1H1
ACTR2	DYNLT3
ADAM15	ECPAS
ADD3	EDARADD
ADH1C	EDN3
AGR3	EEF2
AKAP1	EFNA5
ANO1	EFR3A
ANXA2	EIF1B
AP1M2	EIF3E
AP2B1	EIF3H
ARF1	EIF4A2
ARF5	EIF4B
ARHGAP21	EIF4G3
ARHGDIA	ELAVL4
ARL6IP1	ELMO1
ARPC2	ELMO2
ASAP2	ELP4
ASPM	EML6
ATP1A1	ENDOD1
ATP2A3	ENO1
ATP5IF1	ENO2
ATP5ME	ENPP5
ATP8B1	ENTPD3
AUP1	EPB41L1
B4GALT1	EPB41L3
BACE2	EPB41L4A-AS1
BAZ1A	EPM2AIP1
BCAP31	EPRS1
BHLHE40	ERICH5
CALM3	ERO1B
CALR	ERRFI1
CANX	ESD
CAP1	ETNK1
CAPNS1	EXOC2
CAPZB	EXOC5
CCDC25	EXPH5
CCNB1	FAM107A
CCT5	FAM135A
CD151	FAM174B
CDC37	FAM200B
CDC42EP5	FAM219A
CDH1	FAM222A
CDS1	FAM8A1
CENPE	FASN
CENPF	FBXL16
CENPV	FBXL17
CHCHD2	FBXO17
CKAP4	FBXO17
CKS2	FBXO33
CLMN	FBXO7
CORO2A	FFAR4
COX6B1	FGF9
CREB3L1	FKBP4
CRELD2	FKBP5
CTTN	FLOT1
CYC1	FLOT1
CYP1B1	FLOT1
CYP4F12	FLOT1
CYP51A1	FLOT1
DBI	FLOT1
DDX18	FLOT1
DDX21	FLOT1
DHCR24	FMN2
DHFR	FNIP1
DNAJB11	FNIP2
DNM2	FOXA2
DSP	FOXJ3
DST	FOXN3
EBP	FOXO1
EDEM3	FRA10AC1
EI24	FTH1
EIF2S2	FTH1P3
EIF3A	FTL
EIF3J	FXR1
EIF4E2	FYN
EIF4G1	FYTTD1
EIF5B	G3BP1
EIF6	G3BP2
ELF3	G6PC2
ELOVL6	G6PC2
ENO1	GABARAP
ENSA	GABARAPL2
EPCAM	GAD2
EPS8L3	GAS5
ESRP1	GCC2
ETFB	GDA
EZR	GDAP1
FABP5	GEM
FAM177B	GFPT1
FASN	GHITM
FBP1	GIGYF2
FER1L6	GLCCI1
FERMT1	GLIS2
FKBP2	GLIS2
FMN1	GLIS3
GADD45A	GLT8D2
GAPDH	GNA13
GARS1	GNAO1
GFUS	GNAS
GIPC1	GNG4
GMDS	GNG4
GNA11	GNG7
GNB2	GNPDA1
GNL3	GOLGA4
GOLGA4	GOLGA8A
GSTO1	GOLGB1
H2AJ	GPM6A
H2AZ1	GPR158
H4C3	GPRASP1
HDGF	GPSM1
HDLBP	GREM1
HES1	GREM1
HMGB1	GREM1
HMGB2	GREM2
HMGCS1	GRIA4
HNRNPA2B1	GRPEL2
HNRNPAB	GSE1
HNRNPF	GSN
HNRNPM	GTF3C1
HSP90AA1	GYG1
HSP90AB1	HABP4
HSP90B1	HACD3
HSPA5	HADH
HSPD1	HAX1
HSPH1	HCFC2
HYOU1	HDAC9
IBTK	HECTD1
IER3	HECTD4
INF2	HERPUD1
ITGA6	HIVEP2
ITGB1	HLF
ITPR3	HLTF
KCNE3	HMGCLL1
KDELR1	HNRNPC
KDELR3	HOOK1
KHSRP	HOPX
KIAA1522	HPS4
KIF1C	HS6ST1
KIF5B	HSP90AA1
KLF2	HSP90AB1
KLF5	HSPA13
LAD1	HSPA1A
LAMA3	HSPA1A
LAMB3	HSPA1A
LARP1	HSPA1A
LARP1B	HSPA1A
LASP1	HSPA1B
LDLR	HSPA1B
LFNG	HSPA1B
LIMA1	HSPA1B
LLGL2	HSPA1B
LMAN2	HSPA4L
LMO4	HSPA8
LPCAT4	HSPA9
LRRFIP1	HSPD1
MACROH2A1	HSPH1
MARCKS	HUWE1
MCU	IAPP
ME1	ID1
MESD	ID4
MGST2	IER3
MIA3	IER3
MICU1	IER3
MIDN	IER3
MISP	IER3
MKI67	IER3
MLEC	IGBP1
MLPH	IGF1R
MRPL14	IGSF1
MRPS35	IGSF11
MTDH	IL17RB
MVD	IL6R
MVP	ILF3-DT
MYDGF	INA
MYH14	ING2
MYL6	INPP5F
MYO10	INS
MYO1A	INSIG1
MYO5C	INSM1
MYOF	IPO7
NANS	IQSEC1
NCL	IRF2BP2
NCOR1	IRS2
NDUFS6	ISCU
NFE2L2	ISOC1
NFIC	ITPR3
NIBAN2	JAZF1
NKX6-2	JKAMP
NMU	JUND
NOP56	KAT2B
NR2F6	KAT6B
NUCKS1	KAT6B
NUSAP1	KATNAL1
OSBPL7	KCMF1
PABPC1	KCNG3
PALLD	KCNH2
PAQR8	KCNJ11
PDIA4	KCNK16
PDIA6	KCNK17
PDLIM1	KCNK3
PEBP1	KCNMA1
PHACTR2	KCTD13
PHLDA2	KDM3A
PKP3	KDM7A
PLEC	KIAA2026
PLEK2	KIDINS220
PLEKHA6	KIF13A
PLLP	KIF1A
PLP2	KIF21A
PLXNA2	KIF3A
POMP	KIF3B
PPARG	KIF5B
PPDPF	KIF5C
PPFIBP1	KIF5C
PPIA	KLF10
PPM1G	KLF13
PRC1	KLF13
PRKCD	KLHDC10
PRPF38B	KLHDC8A
PSD3	KLHL12
PSMA4	KLHL2
PSMA7	KLHL42
PSMD11	KMT2C
PSMD7	KTN1
PTBP1	LARP1
PTGES3	LDOC1
PTMA	LETMD1
PTPRF	LINC01128
PTTG1	LMAN1
PTTG1IP	LMO2
PYCR1	LNPK
RAB11FIP1	LONRF2
RAB2A	LPIN1
RAB3D	LRPPRC
RALBP1	LRRTM3
RAN	LYSMD2
RASEF	LYST
RBM25	MADD
RBM3	MAFA
RETSAT	MAFB
RNU4ATAC	MAFG
RPL35	MAGI2-AS3
RPL36AL	MAN1A2
RPN1	MAN1C1
RPN2	MAN2A2
RPS24	MAP1A
RPS8	MAP1B
RRBP1	MAP1LC3A
S100A10	MAP2
SCD	MAP3K2
SDC1	MAP6
SDC4	MAPRE1
SDF2L1	MAPRE2
SEC61A1	MAPT
SEC61G	MAPT
SEC63	MAPT
SEM1	MARK1
SEMA3B	MAST4
SERBP1	MATR3
SERF2	MATR3
SERPINB1	MBD1
SERPINB5	MBP
SF3B5	MCC
SGSM3	MCUB
SH3RF1	MDM2
SLC16A1	ME1
SLC39A11	MEG3
SLK	MEGF9
SLTM	MEIS2
SMC4	METTL5
SMIM14	MGAT4A
SNRPB	MIA3
SNRPD1	MIR4458HG
SNRPF	MIR7-3HG
SNRPG	MIS18BP1
SPINK5	MKRN2
SPTBN1	MLXIPL
SRRM1	MNX1
SRSF1	MPHOSPH8
SRSF3	MPP1
STMN1	MPP6
SYK	MRPL34
SYNGR2	MRPL49
TACC3	MRPS18B
TALDO1	MRPS18B
TCERG1	MRPS18B
TES	MRPS18B
TFCP2L1	MRPS18B
TIMP1	MRPS18B
TK1	MRPS18B
TKT	MSANTD4
TLCD2	MT1F
TLN2	MT1X
TM9SF3	MT2A
TMED2	MTERF2
TMED9	MTERF4
TMPRSS4	MTMR6
TMSB10	MTRNR2L1
TOP1	MTRNR2L2
TOP2A	MTRNR2L8
TPM3	MTSS1
TPX2	MTSS2
TRIM2	MTURN
TSPAN15	MTUS2
TSPO	MXI1
TTC39A	MXRA7
TUBA1B	MYCBP2
TUBA1C	MYH14
TUBB	MYO1D
TUBB4B	MYO3A
TXNRD1	MYO5A
U2AF1	NANOS1
UBE2C	NAP1L1
USH1C	NAP1L2
VASP	NAP1L5
VCP	NAPA
VMP1	NAV2
VPS35	NBEA
WASF2	NCKAP1
YBX1	NCOA3
YWHAB	NCOA4
YWHAH	NCOR2
ZBTB7A	NDFIP1
ALDOC	NDRG1
ARHGEF2	NEBL
ARL14	NECTIN3
BASP1	NEFM
C15orf48	NEO1
CD164	NEU1
CD59	NEU1
COL17A1	NEU1
CSTA	NEU1
CTNNBL1	NEU1
DHRS7	NEU1
DSG2	NEU1
DUOX2	NEU1
EHBP1L1	NEUROD1
EPN1	NEXMIF
EPS8L1	NFASC
FAM102A	NFE2L1
FCGRT	NFIC
FOXA3	NGRN
H1-0	NIN
HACD3	NISCH
HIGD1A	NKX2-2
IFI6	NMNAT2
IGFBP4	NMRK1
KCNK1	NORAD
KRT20	NPR2
LINC01559	NPTX2
LRP10	NR0B1
MAL	NR1D2
MX2	NR3C1
MXD1	NRCAM
MYL12A	NRDC
MYL12B	NSG1
NAPEPLD	NUCKS1
NEAT1	NUS1
OAS1	OCIAD1
OCLN	OLA1
PCSK7	OLFM1
PGRMC2	OLMALINC
PKIB	ORC3
PLAAT2	OSBPL8
PNPLA2	OSTM1
POLD4	OTULINL
PPIF	P2RY1
PRR15	PAFAH1B1
PSAPL1	PAIP2
RDH13	PAN2
RHOC	PAPSS2
RIOK3	PARVB
RIPK4	PATL1
RNF128	PCDH7
SCNN1A	PCGF5
SECTM1	PCLO
SLPI	PCM1
SMIM22	PCMT1
SNX9	PCSK1
SPATS2L	PDE4DIP
SPINT1	PDE8B
SPIRE2	PDE8B
STK24	PDX1
SYNJ2	PDZD2
TNFRSF21	PDZD8
TSKU	PDZRN3
UNC5B	PEBP1
UNC5B-AS1	PEG3
VEGFA	PELI1
A4GNT	PEPD
AQP5	PER3
C16orf89	PERP
C6orf58	PFKFB2
CD24	PFN2
CLU	PGK1
COL11A2	PGRMC2
DYNC2H1	PHACTR2
EGR1	PHC2
ERGIC1	PHF1
ERN2	PHF1
ETV5	PHF1
FUT9	PI4KA
GOLM1	PIGA
GP2	PIK3C2A
KCNN4	PIKFYVE
LYZ	PIM3
MMP1	PIP4P2
MSMB	PIPOX
MUC6	PIR
NOP53	PITHD1
NR4A1	PJA2
PIGR	PKIB
PIK3C2G	PKP2
PPP1R1B	PLAGL1
RGMB	PLCB1
SLC4A4	PLCB4
ACADM	PLCL2
ACADVL	PLCL2
ACAT1	PLCXD3
AHCYL2	PLEKHA6
AIFM1	PLOD2
AK3	PNMA1
AKR7A3	PNMA2
AKR7L	PNMA8A
ALAD	PPID
ALDH1A1	PPL
ALDOB	PPM1A
AQP4	PPM1E
ARRDC4	PPP1R1A
ATP1B1	PPP1R2
ATP4A	PPP2CB
ATP4B	PPT1
ATP5F1A	PRDM4
ATP5F1B	PREPL
ATP5F1C	PRKACB
ATP5F1D	PRKAG2
ATP5MC1	PRKAR2B
ATP5MC3	PRKAR2B
ATP5MD	PRKCH
ATP5MF	PRMT2
ATP5MG	PRNP
ATP5MPL	PRPF8
ATP5PB	PRPF8
ATP5PD	PRPS1
ATP5PF	PRSS23
ATP5PO	PRUNE2
ATP6V1H	PRXL2A
AUH	PSAP
BCKDHB	PSD3
BOLA3	PSIP1
C1orf116	PSMB1
CALM1	PSMB1
CBLIF	PSMC6
CCKBR	PSMD1
CHCHD10	PTAR1
CHP1	PTBP3
CHPT1	PTCH1
CKB	PTEN
CKMT2	PTEN
CLIC6	PTGES3
CMTM4	PTPN1
CNTD1	PTPN11
COA3	PTPN3
COX17	PTPRJ
COX4I1	PTPRN
COX5A	PURA
COX5B	PURB
COX6A1	RAB11FIP1
COX6C	RAB11FIP5
COX7A2	RAB12
COX7A2L	RAB15
COX7B	RAB22A
COX7C	RAB29
CPA2	RAB39B
CPEB4	RAB3B
CS	RAB3GAP1
CYCS	RAB3IP
CYFIP2	RAB5A
DBT	RABEP1
DECR1	RABGGTB
DLD	RAD17
DNER	RAD17
DRD5	RAD50
DUSP19	RALGPS1
DUSP4	RANBP2
ECHS1	RAP1GAP2
ECI2	RAPH1
EIF5A2	RASA4
ESRRG	RASD1
ETFRF1	RASGRF1
ETNPPL	RASGRP1
FAM107B	RASSF6
FAM162A	RBBP8
FGA	RBP4
FGB	RCAN2
FGD4	RCAN3
FGG	RCBTB2
FH	RCOR3
FILIP1L	REPIN1
FNDC5	RERE
G0S2	RETREG2
GABARAPL1	RGL1
GBGT1	RGS16
GHITM	RHEB
GLOD4	RHOQ
GMPR	RIMKLA
GOT1	RMND5A
GOT2	RNF13
GPC3	RNF130
GPR155	RNF157
GPT2	RNF187
GRIA4	RNF187
GSTA1	RNF19B
GUCA2B	RNF2
HADHB	RNF6
HOPX	RNMT
HPCAL1	ROBO1
HSPA9	ROBO2
IDH2	ROCK1
IGFBP5	ROR1
INSIG1	RORA
ISCU	RPA2
KCNE2	RPH3AL
KCNJ16	RPH3AL
KCNQ1	RPH3AL
KIAA1191	RPL17
LDHB	RPL3
LIFR	RPL31
LINC00671	RPL36AL
LRIG1	RPL37
MDH1	RPL4
MDH2	RPL5
ME3	RPL7A
MFSD4A	RPL7A
MGAT4B	RPS23
MICALL1	RPS3
MICOS10	RPS4X
MPC1	RRAGA
MPC2	RRAGC
MPP7	RRAGD
MRPL34	RRM2B
MRPL41	RRN3
MTURN	RRN3
MYO19	RTCB
NCKAP1	RTN4
NDUFA1	RUFY3
NDUFA10	RUNX1T1
NDUFA4	SAMD3
NDUFA5	SARS1
NDUFA6	SBDS
NDUFA7	SBNO1
NDUFA8	SC5D
NDUFA9	SCAPER
NDUFAB1	SCD
NDUFB10	SCD5
NDUFB2	SCG3
NDUFB3	SCGN
NDUFB4	SCN1B
NDUFB5	SEC11C
NDUFB7	SEC63
NDUFB8	SELENOW
NDUFB9	SEMA5A
NDUFC1	SEMA6D
NDUFS1	SERINC1
NDUFS2	SERPINB4
NDUFS3	SESN1
NDUFS4	SETBP1
NDUFS8	SETD3
NDUFV1	SETD7
NDUFV2	SGMS2
NECAB3	SH3GL2
NNT	SHISAL1
ODAM	SHISAL2B
OXCT1	SHOC2
PAFAH2	SHTN1
PBXIP1	SIPA1L2
PDGFD	SIX2
PDHA1	SIX3
PDHB	SLAIN2
PDHX	SLC11A2
PHLDA1	SLC16A9
PINK1	SLC18A2
PKM	SLC1A4
PLEKHB2	SLC25A34
PP7080	SLC25A36
PPP2R3A	SLC25A4
PPP2R5A	SLC29A1
PRDM16-DT	SLC2A1
PRDX2	SLC2A13
PRDX3	SLC2A2
PRDX5	SLC30A8
PRKACB	SLC39A14
PRKAR1A	SLC4A10
PSAP	SLC4A7
PTGER3	SLC6A17
PXMP2	SLC6A6
RAB11FIP2	SLC7A1
RAB4A	SLK
RAP1GAP	SMAD7
RAP1GAP2	SMAD9
RBPMS2	SMIM29
REXO2	SNAP91
SDHB	SNHG32
SDHC	SNHG32
SGK1	SNHG32
SIGLEC11	SNHG32
SIK2	SNHG32
SLC16A7	SNHG7
SLC25A3	SNX29
SLC25A4	SNX9
SLC25A5	SOBP
SLC2A12	SOCS2
SLC4A2	SOCS7
SLC9A3R1	SOCS7
SMIM11A	SORL1
SOD1	SPECC1L
STX12	SPEG
SUCLG1	SPIN1
SUCLG2	SPIRE1
SULT2A1	SPOPL
SYNJ2BP	SPRYD3
TBCA	SQSTM1
TCN1	SQSTM1
TM7SF2	SRD5A1
TMBIM6	SREBF1
TMEM141	SRPRA
TMEM171	SRXN1
TMEM70	SSTR5-AS1
TPD52L1	ST13
TPM2	ST18
TRIM50	ST3GAL5
TXNDC17	ST8SIA3
UBL3	STAG2
UQCR10	STMN2
UQCR11	STMN3
UQCRB	STX1A
UQCRC1	STX3
UQCRC2	STXBP1
UQCRFS1	STXBP5
UQCRQ	SUCO
VDAC1	SUMO3
VDAC2	SURF2
VEGFB	SURF2
WBP2	SURF4
WIPF3	SURF4
	SUSD4
	SUSD6
	SV2A
	SVIP
	SYBU
	SYNE2
	SYNM
	SYT11
	SYT13
	SYT4
	SYT7
	TAB2
	TAF9
	TAF9
	TAGLN3
	TANC2
	TAOK1
	TBC1D24
	TBC1D4
	TBC1D9B
	TBC1D9B
	TBCC
	TBL1XR1
	TCAF1
	TCAF2
	TCEA1
	TERF2
	TERF2IP
	TFCP2L1
	TGFBR3
	TGOLN2
	THAP5
	THAP6
	THBD
	TIAM1
	TIMP2
	TLE5
	TMCC3
	TMED6
	TMEM109
	TMEM126B
	TMEM132B
	TMEM150C
	TMEM167A
	TMEM181
	TMEM33
	TMEM37
	TMEM38B
	TMEM64
	TMEM65
	TMOD1
	TMOD2
	TNFRSF11A
	TNKS2
	TNS1
	TOGARAM1
	TOMM20
	TOMM34
	TOMM70
	TOR1AIP1
	TPD52
	TPM3
	TPP1
	TPRG1L
	TRAPPC8
	TRIB3
	TRIM2
	TRIM23
	TRIM37
	TRIM9
	TRIP11
	TRIQK
	TRMT112
	TSHZ1
	TSHZ3
	TSPAN1
	TSPAN13
	TSPAN7
	TSPYL1
	TSPYL2
	TSPYL5
	TTC3
	TTC37
	TTC3P1
	TTC7B
	TTLL7
	TUBA4A
	TUBB2B
	TUNAR
	TXNL1
	TXNRD1
	U2SURP
	UBC
	UBE2QL1
	UBE3C
	UBL3
	UBN1
	UBQLN1
	UBQLN2
	UBXN1
	UBXN4
	UCHL1
	UCHL5
	UHMK1
	UNC79
	UNC79
	UNC80
	USF3
	USP1
	USP12
	USP34
	USP48
	USP51
	USP9X
	UTRN
	VAMP2
	VAPB
	VAT1L
	VEGFA
	VEGFB
	VLDLR
	VOPP1
	VPS13C
	VPS35
	VPS37A
	VWDE
	WAC
	WARS1
	WDR17
	WDR33
	WDR7
	WFS1
	WHAMM
	WLS
	WNT4
	WSB2
	WSCD2
	XPC
	XPOT
	YME1L1
	YWHAG
	ZBTB33
	ZBTB38
	ZBTB4
	ZBTB4
	ZC3H6
	ZCCHC14
	ZCRB1
	ZHX3
	ZMAT3
	ZMIZ1
	ZMYND11
	ZNF106
	ZNF204P
	ZNF277
	ZNF292
	ZNF318
	ZNF331
	ZNF395
	ZNF483
	ZNF652
	ZNF667-AS1
	ZNF746
	ZNF770
	ZNF91
	ZZZ3
